# Phylogeny and Biogeography of South American Marsh Pitcher Plant Genus *Heliamphora* (Sarraceniaceae) Endemic to the Guiana Highlands

**DOI:** 10.1101/2020.04.29.068395

**Authors:** Sukuan Liu, Stacey D. Smith

## Abstract

*Heliamphora* is a genus of carnivorous pitcher plants endemic to the Guiana Highlands with fragmented distributions. We presented a well resolved, time-calibrated, and nearly comprehensive *Heliamphora* phylogeny estimated using Bayesian inference and maximum likelihood based on nuclear genes (*26S, ITS*, and *PHYC*) and secondary calibration. We used stochastic mapping to infer ancestral states of morphological characters and ecological traits. Our ancestral state estimations revealed that the pitcher drainage structures characteristic of the genus transformed from a hole to a slit in single clade, while other features (scape pubescence and hammock-like growth) have been gained and lost multiple times. Habitat was similarly labile in *Heliamphora*, with multiple transitions from the ancestral highland habitats into the lowlands. Using Mantel test, we found closely related species tend to be geographically closely distributed. Placing our phylogeny in a historical context, major clades likely emerged through both vicariance and dispersal during Miocene with more recent diversification driven by vertical displacement during the Pleistocene glacial-interglacial thermal oscillations. Despite the dynamic climatic history experienced by *Heliamphora*, the temperature changes brought by global warming pose a significant threat, particularly for those species at the highest elevations.
