## Supplementary material for "Phylogeny and Biogeography of South American Marsh Pitcher Plant Genus *Heliamphora* (Sarraceniaceae) Endemic to the Guiana Highlands": Appx A

### Sheet: Sheet1
Species	ITS	26S	PHYC	Speciemen Source
Darlingtonia californica Torr.	MN428598	MN428574	MN428607	Ebay Seller, men-eating-plant_com
Sarracenia psittacina Michx.	MN428599	MN428568	MN428600	California Carnivores
Heliamphora spec. nov. 'Akopán'	MN428597	MN428567	MN428608	PetFlyTrap
Heliamphora spec. nov. 'Angasima'	MN428596	MN428566	MN428609	Ebay Seller, nmartensis
Heliamphora arenicola Wistuba, A.Fleischm., Nerz & S.McPherson	MN428595	MN428573	MN428610	Wistuba-Exotische Pflanzen
Heliamphora ceracea Nerz, Wistuba, Grantsau, Rivadavia, A.Fleischm. & S.McPherson	MN428594	MN428553	MN428611	Wistuba-Exotische Pflanzen
Heliamphora chimantensis Wistuba, Carow & Harbarth	MN428593	MN428558	MN428612	Wistuba-Exotische Pflanzen
Heliamphora ciliata Wistuba, Nerz & A.Fleischm.	MN428592	MN428557	MN428613	CZPlants
Heliamphora collina Wistuba, Nerz, S.McPherson & A.Fleischm.	MN428591	MN428565	MN428614	Wistuba-Exotische Pflanzen
Heliamphora elongata Nerz	MN428590	MN428572	MN428615	Wistuba-Exotische Pflanzen
Heliamphora exappenddiculata Nerz & Wistuba	MN428589	MN428564	MN428616	Wistuba-Exotische Pflanzen
Heliamphora folliculata Wistuba, Harbarth & Carow	MN428588	MN428563	MN428617	Wistuba-Exotische Pflanzen
Heliamphora glabra Nerz, Wistuba & Hoogenstr.	MN428587	MN428562	MN428619	Wistuba-Exotische Pflanzen
Heliamphora heterodoxa Steyerm.	MN965850	MN428561	MN428620	Wistuba-Exotische Pflanzen
Heliamphora hispida Wistuba & Nerz	MN428586	MN428552	MN428621	Wistuba-Exotische Pflanzen
Heliamphora huberi A.Fleischm., Wistuba & Nerz	MN428585	MN428556	MN428622	Wistuba-Exotische Pflanzen
Heliamphora ionasi Maguire	MN428584	MN428571	MN428623	Wistuba-Exotische Pflanzen
Heliamphora minor var. pilosa A.Fleischm. & J.R.Grande	MN428583	MN428555	MN428624	Ebay seller, pokie2222
Heliamphora neblinae Maguire	MN428582	MN428551	MN428625	Wistuba-Exotische Pflanzen
Heliamphora nutans Benth.	MN428581	MN428570	MN428618	Wistuba-Exotische Pflanzen
Heliamphora parva S.McPherson, A.Fleischm., Wistuba & Nerz	MN428580	MN428550	MN428606	Wistuba-Exotische Pflanzen
Heliamphora pulchella Wistuba, Carow, Harbarth & Nerz	MN428579	MN428554	MN428605	Southbay Traps
Heliamphora purpurascens Wistuba, A.Fleischm., Nerz & S.McPherson	MN428578	MN428560	MN428604	Southbay Traps
Heliamphora sarracenioides Carow, Wistuba & Harbarth	MN428577	MN428559	MN428603	Wistuba-Exotische Pflanzen
Heliamphora tatei Gleason	MN428576	MN428594	MN428602	Sarracenia Northwest
Heliamphora uncinata Nerz, Wistuba & A.Fleischm.	MN428575	MN428569	MN428601	Carnivoria.eu
Sarracenia leucophylla Raf.	*JQ218241	*JQ519382.1	*JQ260406
Roridula gorgonias Planch.	*KR819523.1	*AY727965.1	*JQ260416.1
Actinidia arguta Miq.		*AY727964
* Data not generated from this study
