## Supplementary material for "Phylogeny and Biogeography of South American Marsh Pitcher Plant Genus *Heliamphora* (Sarraceniaceae) Endemic to the Guiana Highlands": Appx B

### Sheet: Sheet1
	Thermal Cycles		26S
		Initial denaturation		95°C	30s		Segments	F Primer	R Primer
	Cycles 35X	Denaturation		95°C	45s		S1	N-nc26S1	1449rev
		Annealing		61°C	1min		S4	N-nc26S4	2134rev
		Extention		72°C	1min		S8	N-nc26S8	3058rev
		Final extension		72°C	5min		S13	N-nc26S13	3331rev
		Hold		4°C	~
Target:	26S			Volume:	25 (24 + 1) µl
	Mastermix 1	ddH2O	buffer	MgCl2 25mM	BSA 10x	F primer	R primer	dNTPs	Taq
	per sample	15.875	2.5	2.5	1	0.5	0.5	1	0.125
	Thermal Cycles		PHYC
		Initial denaturation		95°C	30s
	Cycles 40X	Denaturation		95°C	45s
		Annealing		59°C	1min
		Extention		72°C	1min
		Final extension		72°C	5min
		Hold		4°C	~
Target:	PHYC			Volume:	25 (24 + 1) µl
	Mastermix 2	ddH2O	CL buffer	MgCl2 25mM	Q Solution	cdo	intlF	dNTPs	Taq
	per sample	15.875	2.5	2.5	1	0.5	0.5	1	0.125
	Thermal Cycles		ITS
		Initial denaturation		95°C	30s
	Cycles 35X	Denaturation		95°C	45s
		Annealing		58°C	1min
		Extention		72°C	1min
		Final extension		72°C	5min
		Hold		4°C
Target:	ITS			Volume:	25 (24 + 1) µl
	Mastermix	ddH2O	CL buffer	MgCl2 25mM	Q Solution	ITS4	ITS LEU	dNTPs	Taq
	per sample	15.875	2.5	2.5	1	0.5	0.5	1	0.125
