## Supplementary material for "Phylogeny and Biogeography of South American Marsh Pitcher Plant Genus *Heliamphora* (Sarraceniaceae) Endemic to the Guiana Highlands": Appx C

### Sheet: Sheet1
Species	Clade	Habitat	Elevation Range (m)	Distribution and Highest Elevation (m)	Highest Elevation for Upward Movement (m)	Centroid of Distribution (x, y)	Countery
Heliamphora spec. nov. 'Akopán'	E2a	Submontane	1800-1900	Akopán Tepui (Chimantá Massif)	2200	5.174338 -61.972646	Venezuela
Heliamphora spec. nov. 'Angasima'	E2a	Summit	2200–2250	Angasima Tepui (Chimantá Massif)	2250	5.047383 -62.112426	Venezuela
Heliamphora arenicola Wistuba, A.Fleischm., Nerz & S.McPherson	E3	Submontane	2000	Western flank and foothills of Ilu-Tramen Tepuis (Eastern Tepui Chain)	2700	5.424301 -61.038008	Venezuela
Heliamphora ceracea Nerz, Wistuba, Grantsau, Rivadavia, A.Fleischm. & S.McPherson	W	Summit	1900	Pico da Neblina (Neblina–Aracamuni Massif)	3000	0.800756 -66.006304	Brazil
Heliamphora chimantensis Wistuba, Carow & Harbarth	E1	Summit	1900–2100	Chimantá Massif	2700	5.31092 -62.177153	Venezuela
Heliamphora ciliata Wistuba, Nerz & A.Fleischm.	E1	Upland Swamp	900	Gran Sabana uplands northeast of Aprada-tepui (Chimantá Massif)	900	5.548475 -62.525776	Venezuela
Heliamphora collina Wistuba, Nerz, S.McPherson & A.Fleischm.	E2a	Submontane Forest	1700–1825	Arapamán Range	2400	5.871358 -62.066929	Venezuela
Heliamphora elongata Nerz	E3	Summit and Valley Slopes	1800–2600	Ilu, Tramen, Karaurin Tepuis (Eastern Tepui Chain)	2700	5.409862 -60.999123	Venezuela
Heliamphora exappenddiculata Nerz & Wistuba	E2b	Summit Savannahs, Shurby Forest, Ravine Cliffsides	1700–2100	Chimantá Massif	2700	5.335073 -62.25063	Venezuela
Heliamphora folliculata Wistuba, Harbarth & Carow	E2b	Summit	1700–2400	Arapamán Range	2400	5.871882 -62.055356	Venezuela
Heliamphora glabra Nerz, Wistuba & Hoogenstr.	E2b	Montane Forest and Scrub	1200-2750	Mont Roraima, Wei Assipu, Maringma, Serra do sol (Eastern Tepui Chain)	2800	5.005668 -60.618729	Venezuela/Guyana/Brazil
Heliamphora heterodoxa Steyerm.	E2a	Upland Swamp and Submontane Scrub	1200-2200	Gran Sabana, Sierra La Lema y Cerror Venamo (Arapaman Range)	2400	5.788616 -61.748298	Venezuela
Heliamphora hispida Wistuba & Nerz	W	Montane Forest	1800-2994	Pico Phelps and Pico da Neblina (Neblina–Aracamuni Massif)	3000	0.906335 -65.904374	Venezuela/Brazil
Heliamphora huberi A.Fleischm., Wistuba & Nerz	E1	Summit	1850–2200	Chimantá Massif	2700	5.270505 -62.109516	Venezuela
Heliamphora ionasi Maguire	E3	Montane Forest	1800–2600	Valley between Ilu-Tramen Tepuis (Eastern Tepui Chain)	2700	5.428044 -61.019366	Venezuela
Heliamphora minor var. pilosa A.Fleischm. & J.R.Grande	E1	Summit	1650-2500	Auyan Tepui	2450	5.344879 -62.180255	Venezuela
Heliamphora neblinae Maguire	W	Montane Forest and Scrub	2000-2200	Neblina–Aracamuni Massif	3000	1.190348 -65.887297	Venezuela/Brazil
Heliamphora nutans Benth.	E3	Summit	2000–2700	Yuyuani, Kukenán, Roraima, Wei Assipu, Maringma Tepuis (Eastern Tepui Chain)	2800	5.177139 -60.781871	Venezuela/Guyana/Brazil
Heliamphora parva S.McPherson, A.Fleischm., Wistuba & Nerz	W	Upland Meadow and Clearing	1750–2200	Pico da Neblina (Neblina–Aracamuni Massif)	3000	1.001899 -65.891674	Venezuela/Brazil
Heliamphora pulchella Wistuba, Carow, Harbarth & Nerz	E1	Summit	1850–2550	Chimantá Massif	2700	5.858234 -62.531768	Venezuela
Heliamphora purpurascens Wistuba, A.Fleischm., Nerz & S.McPherson	E2a	Summit	2400–2500	Ptari Tepui (Arapamán Range)	2400	5.767846 -61.811627	Venezuela
Heliamphora sarracenioides Carow, Wistuba & Harbarth	E2a	Summit	2400–2450	Ptari Tepui (Arapamán Range)	2400	5.768232 -61.812256	Venezuela
Heliamphora tatei Gleason	W	Marshy Savannahs and Scrub	1700–2400	Duida–Marahuaca Massif	2800	3.552878 -65.593464	Venezuela
Heliamphora uncinata Nerz, Wistuba & A.Fleischm.	E2b	Ravine Cliffsides	1850	Amurí Tepui (Chimantá Massif)	2200	5.139991 -62.123765	Venezuela
Heliamphora macdonaldae Gleason	W?	Montane Forest and Scrub	1500–2300	Cerro Duida (Duida–Marahuaca Massif)	2800	3.366146 -65.642665	Venezuela
